# The rice bundle sheath produces reactive oxygen species during high light stress via NADPH oxidase

**DOI:** 10.1101/2020.07.06.189381

**Authors:** Haiyan Xiong, Lei Hua, Ivan Reyna-Llorens, Yi Shi, Kun-Ming Chen, Nicholas Smirnoff, Johannes Kromdijk, Julian M. Hibberd

## Abstract

When exposed to high light plants produce reactive oxygen species (ROS). In *Arabidopsis thaliana* local accumulation of ROS preferentially takes place in bundle sheath strands, but little is known about how this response takes place. Using rice and the ROS probes diaminobenzidine and 2’,7’-dichlorodihydrofluorescein diacetate, we found that after exposure to high light, ROS were produced more rapidly in bundle sheath strands than mesophyll cells. This response was not affected either by CO_2_ supply or photorespiration. Consistent with these findings, deep sequencing of mRNA isolated from mesophyll or bundle sheath strands indicated balanced accumulation of transcripts encoding all major components of the photosynthetic apparatus. However, transcripts encoding several isoforms of the superoxide/H_2_O_2_-producing enzyme NADPH oxidase were more abundant in bundle sheath strands than mesophyll cells. ROS production in bundle sheath strands was reduced by blocking NADPH oxidase activity pharmacologically, but increased when the bundle sheath preferential *RBOHA* isoform of NADPH oxidase was over-expressed. NADPH oxidase mediated accumulation of ROS in the rice bundle sheath was detected in etiolated leaves lacking chlorophyll indicating that high light and NADPH oxidase-dependent ROS production is not dependent on photosynthesis.
