## Supplementary material for "The rice bundle sheath produces reactive oxygen species during high light stress via NADPH oxidase": S Table 1

### Sheet: Sheet1
Supplemental Table 1. Basic statistics associated with transcriptome data
Sample	Raw Reads	Trimmed Reada	Mapped Reads	Mappable Rate*
Bundle Sheath Strands replicate 1	16635024	16434583	12859693	0.782478
Bundle Sheath Strands replicate 2	13910072	13734482	10748614	0.782601
Bundle Sheath Strands replicate 3	35268576	34800450	27284077	0.784015
Mesophyll replicate 1	30260516	29891537	23290970	0.779183
Mesophyll replicate 2	40140861	38161154	30425266	0.797284
Mesophyll replicate 3	29351534	29020173	22766350	0.784501
*The mappable rate is defined as the ratio of the mapped reads to the trimmed reads
