## Supplementary material for "The rice bundle sheath produces reactive oxygen species during high light stress via NADPH oxidase": S Table 3

### Sheet: Sheet1
Primer name	Gene locus	Sense primer (5'->3')	Anti-sense primer (5'->3')	length (bp)
(a) RT-PCR
OsActin1	LOC_Os03g50885	ACAGGTATTGTGTTGGACTCTGG	AGTAACCACGCTCCGTCAGG	151 bp
OsRBOHA	LOC_Os01g53294	GAGGCGGAGGTGAAAGAGATT	TGCTTGGCTTGTGTAACTAAGGG	214 bp
OsRBOHB	LOC_Os01g25820	CAAGGGAATAACGGACGAAAA	GCCTCTGAACCACTCAAACGA	298 bp
(b) qRT-PCR
OsUBQ5	LOC_Os01g22490	ACCACTTCGACCGCCACTACT	ACGCCTAAGCCTGCTGGTT	69 bp
OsRBOHA	LOC_Os01g53294	CAAGCCAAGCACTGAGCCA	CACAATGCAAGCACCCATAAA	124 bp
OsRBOHB	LOC_Os01g25820	GGCTTCAATGCCTTCTGGT	ATGGCTCCTAAACAACCGA	180 bp
OsRBOHC	LOC_Os05g45210	TGCTATCACAACGCACCCTC	TAGCCTGACCACTCAGCTCG	195 bp
OsRBOHI	LOC_Os11g33120	GGTACTCCCACCACTGCTTC	GACAGCACATTTCCGGGGTA	217 bp
sodA	LOC_Os05g25850	ATCTGGATGGGTGTGGCTAGCTTT	AGTACGCATGCTCCCAGACATCAA	140 bp
SodCc1	LOC_Os03g22810	TCCCAGCACCAGAAGCCTGA	CATTGGGCGCCAACGATGCG	147 bp
SodCc2	LOC_Os07g46990	TGGGCAACTCGCAGATCGCC	GCCCTGGCTTGAGCCCAGAG	188 bp
