## Supplementary material for "The rice bundle sheath produces reactive oxygen species during high light stress via NADPH oxidase": S Table 4

### Sheet: Sheet1
Family	Name	GENEID
NADPH_oxidase	OsRBOHA	LOC_Os01g53294
NADPH_oxidase	OsRBOHB	LOC_Os01g25820
NADPH_oxidase	OsRBOHC	LOC_Os05g45210
NADPH_oxidase	OsRBOHD	LOC_Os05g38980
NADPH_oxidase	OsRBOHE	LOC_Os01g61880
NADPH_oxidase	OsRBOHF	LOC_Os08g35210
NADPH_oxidase	OsRBOHG	LOC_Os09g26660
NADPH_oxidase	OsRBOHH	LOC_Os12g35610
NADPH_oxidase	OsRBOHI	LOC_Os11g33120
SOD	Cu/Zn-SOD	LOC_Os03g11960
SOD	Cu/Zn-SOD1	LOC_Os03g22810
SOD	Cu/Zn-SOD2	LOC_Os07g46990
SOD	Cu/Zn-SODCP	LOC_Os08g44770
SOD	FeSOD1	LOC_Os06g02500
SOD	FeSOD2	LOC_Os06g05110
SOD	MnSOD	LOC_Os05g25850
APX	OsAPX1	LOC_Os03g17690
APX	OsAPX2	LOC_Os07g49400
APX	OsAPX3	LOC_Os04g14680
APX	OsAPX4	LOC_Os08g43560
APX	OsAPX5	LOC_Os12g07830
APX	OsAPX6	LOC_Os12g07820
APX	OsAPX7	LOC_Os04g35520
APX	OsAPX8	LOC_Os02g34810
CAT	OsCATA	LOC_Os02g02400
CAT	OsCATB	LOC_Os06g51150
CAT	OsCATC	LOC_Os03g03910
MDHAR	OsMDAR1	LOC_Os02g47790
MDHAR	OsMDAR2	LOC_Os02g47800
MDHAR	OsMDAR3	LOC_Os09g39380
MDHAR	OsMDAR4	LOC_Os08g44340
MDHAR	OsMDAR5	LOC_Os08g05570
DHAR	OsDHAR1	LOC_Os05g02530
DHAR	OsDHAR2	LOC_Os06g12630
GR	OsGR1	LOC_Os03g06740
GR	OsGR2	LOC_Os02g56850
GR	OsGR3	LOC_Os10g28000
GPX	OsGPX1	LOC_Os04g46960
GPX	OsGPX2	LOC_Os03g24380
GPX	OsGPX3	LOC_Os02g44500
GPX	OsGPX4	LOC_Os06g08670
GPX	OsGPX5	LOC_Os11g18170
PrxR	OsPrxII C	LOC_Os01g48420
PrxR	OsPrxII E1	LOC_Os06g42000
PrxR	OsPrxII E2	LOC_Os02g09940
PrxR	OsPrxII F	LOC_Os01g16152
PrxR	1-Cys PrxR A	LOC_Os07g44430
PrxR	1-Cys PrxR B	LOC_Os07g44440
PrxR	2-Cys PrxR BAS1	LOC_Os02g33450
PrxR	OsPrxR Q	LOC_Os06g09610
thioredoxin	NTRA	LOC_Os06g22140
thioredoxin	NTRB	LOC_Os02g48290
thioredoxin	NTRC	LOC_Os07g46410
thioredoxin	OsTRXF	LOC_Os01g68480
thioredoxin	OsTRXH1	LOC_Os07g08840
thioredoxin	OsTRXH2	LOC_Os05g43252
thioredoxin	OsTRXH2-1	LOC_Os07g09310
thioredoxin	OsTRXH2-2	LOC_Os03g58630
thioredoxin	OsTRXH4-1	LOC_Os01g07376
thioredoxin	OsTRXH4-2	LOC_Os05g07690
thioredoxin	OsTRXH5	LOC_Os05g40190
thioredoxin	OsTRXM1	LOC_Os02g42700
thioredoxin	OsTRXM2	LOC_Os04g44830
thioredoxin	OsTRXM3	LOC_Os04g35150
thioredoxin	OsTRXM5	LOC_Os12g08730
thioredoxin	OsTRXX	LOC_Os04g57930
thioredoxin	OsTRXY	LOC_Os01g73234
thioredoxin	OsTRXZ	LOC_Os08g29110
glutaredoxin	OsGRL1	LOC_Os01g13480
glutaredoxin	OsGRL2	LOC_Os01g61350
glutaredoxin	OsGRL3	LOC_Os02g01200
glutaredoxin	OsGRL4	LOC_Os02g51370
glutaredoxin	OsGRL5	LOC_Os03g07470
glutaredoxin	OsGRL6	LOC_Os03g24030
glutaredoxin	OsGRL7	LOC_Os03g44650
glutaredoxin	OsGRL8	LOC_Os04g33680
glutaredoxin	OsGRL9	LOC_Os04g54860
glutaredoxin	OsGRL10	LOC_Os05g28530
glutaredoxin	OsGRL11	LOC_Os05g39450
glutaredoxin	OsGRL12	LOC_Os06g12030
glutaredoxin	OsGRL13	LOC_Os06g12190
glutaredoxin	OsGRL14	LOC_Os07g06600
glutaredoxin	OsGRL15	LOC_Os07g46410
glutaredoxin	OsGRL16	LOC_Os07g46570
glutaredoxin	OsGRL17	LOC_Os08g07450
glutaredoxin	OsGRL18	LOC_Os08g44070
glutaredoxin	OsGRL19	LOC_Os10g34170
glutaredoxin	OsGRX1	LOC_Os01g07950
glutaredoxin	OsGRX2	LOC_Os01g09830
glutaredoxin	OsGRX3	LOC_Os01g13950
glutaredoxin	OsGRX4	LOC_Os01g27140
glutaredoxin	OsGRX5	LOC_Os01g34620
glutaredoxin	OsGRX6	LOC_Os01g47760
glutaredoxin	OsGRX7	LOC_Os01g70990
glutaredoxin	OsGRX8	LOC_Os02g30850
glutaredoxin	OsGRX9	LOC_Os02g40500
glutaredoxin	OsGRX10	LOC_Os02g43180
glutaredoxin	OsGRX11	LOC_Os03g63420
glutaredoxin	OsGRX12	LOC_Os04g17050
glutaredoxin	OsGRX13	LOC_Os04g32300
glutaredoxin	OsGRX14	LOC_Os04g42930
glutaredoxin	OsGRX15	LOC_Os05g05730
glutaredoxin	OsGRX16	LOC_Os05g10930
glutaredoxin	OsGRX17	LOC_Os05g48930
glutaredoxin	OsGRX18	LOC_Os06g44910
glutaredoxin	OsGRX19	LOC_Os07g05630
glutaredoxin	OsGRX20	LOC_Os08g44400
glutaredoxin	OsGRX21	LOC_Os08g45140
glutaredoxin	OsGRX22	LOC_Os10g35720
glutaredoxin	OsGRX23	LOC_Os11g43520
glutaredoxin	OsGRX24	LOC_Os11g43530
glutaredoxin	OsGRX25	LOC_Os11g43550
glutaredoxin	OsGRX26	LOC_Os11g43580
glutaredoxin	OsGRX27	LOC_Os12g07650
glutaredoxin	OsGRX28	LOC_Os12g35330
glutaredoxin	OsGRX29	LOC_Os12g35340
PSII	PsbO	LOC_Os01g31690
PSII	PsbP	LOC_Os07g04840
PSII	PsbQ	LOC_Os07g36080
PSII	OsPsbR1	LOC_Os07g05360
PSII	OsPsbR2	LOC_Os07g05365
PSII	OsPsbR3	LOC_Os08g10020
PSII	OsPsbS1	LOC_Os01g64960
PSII	OsPsbS2	LOC_Os04g59440
PSII	PsbW	LOC_Os01g56680
PSII	PsbX	LOC_Os03g22370
PSII	PsbY	LOC_Os08g02630
PSII	Psb27	LOC_Os03g21560
PSII	Psb28	LOC_Os01g71190
PSII	Psb29	LOC_Os07g37250
PSII	LHCB1.1	LOC_Os01g52240
PSII	LHCB1a	LOC_Os01g41710
PSII	LHCB1b	LOC_Os09g17740
PSII	LHCB2	LOC_Os03g39610
PSII	LHCB4	LOC_Os07g37240
PSII	LHCB5	LOC_Os11g13890
PSII	LHCB6	LOC_Os04g38410
PSI	PsaD	LOC_Os08g44680
PSI	PsaE	LOC_Os07g25430
PSI	Usaf	LOC_Os03g56670
PSI	PsaG	LOC_Os09g30340
PSI	PsaH	LOC_Os05g48630
PSI	PsaK	LOC_Os07g05480
PSI	PsaL	LOC_Os12g23200
PSI	PsaN	LOC_Os05g15280
PSI	psaN	LOC_Os12g08770
PSI	psaO	LOC_Os04g33830
PSI	psaP	LOC_Os07g28610
PSI	LHCA1	LOC_Os06g21590
PSI	LHCA2	LOC_Os07g38960
PSI	LHCA3	LOC_Os02g10390
PSI	LHCA4	LOC_Os08g33820
PSI	LHCA5	LOC_Os02g52650
PSI	Lhca6	LOC_Os09g26810
cytochrome_b6f	PetC	LOC_Os07g37030
cyclic_electron_transport	OsPGR5	LOC_Os08g45190
cyclic_electron_transport	PGRL1_A	LOC_Os08g41460
cyclic_electron_transport	PGRL1_A	LOC_Os03g64020
cyclic_electron_transport	PGRL1_B	LOC_Os08g21900
ATP_synthase	atpC	LOC_Os07g32880
ATP_synthase	atpD	LOC_Os02g51470
ATP_synthase	atpG	LOC_Os03g17070
calvin_cycle	OsRbcS1	LOC_Os02g05830
calvin_cycle	OsRbcS2	LOC_Os12g17600
calvin_cycle	OsRBCS3|OsRBCS5	LOC_Os12g19381
calvin_cycle	OsRbcS4	LOC_Os12g19470
calvin_cycle	OsCP12	LOC_Os03g19380
calvin_cycle	OsPgk2	LOC_Os02g07260
calvin_cycle	OsPgk1	LOC_Os01g58610
calvin_cycle	OsPgk4	LOC_Os06g45710
calvin_cycle	OsPgk3	LOC_Os05g41640
calvin_cycle	OsPrk2	LOC_Os02g47020
calvin_cycle	OsAld-Y; ygdl-1	LOC_Os06g40640
calvin_cycle	MOC2|FBP1	LOC_Os01g64660
calvin_cycle	GADPH	LOC_Os03g03720
calvin_cycle	OsGAPDH	LOC_Os08g34210
calvin_cycle	OsGAPDH; OsGAPC3	LOC_Os08g03290
calvin_cycle	OscTPI	LOC_Os01g62420
calvin_cycle	TPI	LOC_Os01g05490
calvin_cycle	OsTKL1	LOC_Os05g33840
calvin_cycle	OsTK	LOC_Os06g04270
calvin_cycle	RPE	LOC_Os03g07300
calvin_cycle	OsrcaA1|OsrcaA2	LOC_Os11g47970
cytochrome_c6	PEFJ	LOC_Os03g03949
cytochrome_c6	PETF	LOC_Os08g01380
cytochrome_c6	PETH	LOC_Os07g05400
cytochrome_c6	PETH	LOC_Os06g01850
